# *Plasmodium vinckei* genomes provide insights into the pan-genome and evolution of rodent malaria parasites

**DOI:** 10.1101/2020.09.07.286369

**Authors:** Abhinay Ramaprasad, Severina Klaus, Olga Douvropoulou, Richard Culleton, Arnab Pain

## Abstract

**Background:** Rodent malaria parasites (RMPs) serve as tractable tools to study malaria parasite biology and host-parasite-vector interactions. *Plasmodium vinckei* is the most geographically widespread of the four RMP species collected in sub-Saharan Central Africa. Several *P. vinckei* isolates are available but relatively less characterized than other RMPs, thus hindering their use in experimental studies. We have generated a comprehensive resource for *P. vinckei* comprising of high-quality reference genomes, genotypes, gene expression profiles and growth phenotypes for ten *P. vinckei* isolates.

**Results:** The *P. vinckei* subspecies have diverged widely from their common ancestor and have undergone genomic structural variations. The subspecies from Katanga, *P. v. vinckei*, has a uniquely smaller genome, a reduced multigene family repertoire and is also amenable to genetic manipulation making it an ideal parasite for reverse genetics. Comparing *P. vinckei* genotypes reveals region-specific selection pressures particularly on genes involved in mosquito transmission. The erythrocyte membrane antigen 1 and *fam-c* families have expanded considerably among the lowland forest-dwelling *P. vinckei* parasites. Genetic crosses can be established in *P. vinckei* but are limited at present by low transmission success under the experimental conditions tested in this study.

**Conclusions:** *Plasmodium vinckei* isolates display a large degree of phenotypic and genotypic diversity and could serve as a resource to study parasite virulence and immunogenicity. Inclusion of *P. vinckei* genomes provide new insights into the evolution of RMPs and their multigene families. Amenability to genetic crossing and genetic manipulation make them also suitable for classical and functional genetics to study *Plasmodium* biology.
