## AdditionalFile1 for "*Plasmodium vinckei* genomes provide insights into the pan-genome and evolution of rodent malaria parasites"

### Sheet: RMP isolates
Species	Line	Original isolate	Origin	Clone
Plasmodium vinckei vinckei	CY	v67	Katanga DRC	cloned in this study
Plasmodium vinckei brucechwatti	DA	1/69	Nigeria	cloned in this study
Plasmodium vinckei brucechwatti	DB	N48	Nigeria	cloned in this study
Plasmodium vinckei lentum	DE	170L	Brazzaville	cloned in this study
Plasmodium vinckei lentum	DS	408XZ	Brazzaville
Plasmodium vinckei petteri	BS	BS	CAR
Plasmodium vinckei petteri	CR	CR	CAR
Plasmodium vinckei subsp.	EH	Esekam 2	Cameroon
Plasmodium vinckei subsp.	EL	Esekam 4	Cameroon
Plasmodium vinckei subsp.	EE	Biboto 18	Cameroon	cloned in this study
Plasmodium chabaudi subsp.	EF	Biboto 37	Cameroon
Plasmodium yoeli yoeli	33X	33X	CAR
Plasmodium yoeli yoeli	AR	AR	CAR
Plasmodium yoeli yoeli	CN	CN	CAR
Plasmodium yoeli nigeriensis	D	N67	Nigeria
Plasmodium yoeli killicki	DG	193L	Brazzaville	cloned in this study
Plasmodium yoeli subsp.	EL	Esekam 4	Cameroon

### Sheet: DNA and RNA sequencing
PacBio sequencing
Species	Line	Number of reads	Mean subreadlength (kb)	Coverage
Plasmodium vinckei vinckei	CY	352693	7.67	155
Plasmodium vinckei brucechwatti	DA	356960	9.1	175
Plasmodium vinckei lentum	DE	765596	6.15	264
Plasmodium vinckei petteri	CR	386746	8.9	183
Plasmodium vinckei baforti	EL	675879	6.74	250
PCR-free Illumina sequencing						Strand-specific RNAseq
Species	Line	Fragment size (bps)	Number of reads	Coverage		Species	Line	Life-stage	Number of reads	Coverage	Mapping percentage
Plasmodium vinckei vinckei	CY	350	64547961	347		Plasmodium vinckei vinckei	CY	Rings (6h)	Statistics available in Ramaprasad et al. 2019 (https://doi.org/10.1186/s12936-019-2659-4)
		550	63414582	339.5				Trophozoites (12h)
Plasmodium vinckei brucechwatti	DA	350	81175344	418.5				Trophozoites (18h)
		550	70793385	364.5				Schizonts (24h)
	DB	350	23074951	125		Plasmodium vinckei brucechwatti	DA	Mixed stages	8786609	228	74.8
		550	8653078	46		Plasmodium vinckei lentum	DS	Mixed stages	32243902	425	34.9
Plasmodium vinckei lentum	DE	350	55847880	286				Rings (Percoll)	13143336	488	28.5
		550	63040186	324				Trophozoites (Percoll)	25687442	307	61.8
	DS	350	17666015	94				Gametocytes (Percoll)	14894740	418	63.8
		550	5543000	29		Plasmodium vinckei petteri	CR	Mixed stages	8968528	287	82.5
Plasmodium vinckei petteri	BS	350	3835624	16				Rings (Percoll)	19604482	337	90.6
	CR	350	29043625	158				Trophozoites (Percoll)	20967200	174	91.3
		550	12298224	64				Gametocytes (Percoll)	19604482	257	90.6
Plasmodium vinckei baforti	EH	350	71115608	364		Plasmodium vinckei baforti	EL	Mixed stages	7368781	78	63.2
		550	45670418	232
	EL	350	28774895	156
		550	14697271	76.5
	EE	350	58336648	298
		550	61539340	314
Plasmodium chabaudi esekanensis	EF	350	83104012	433
Plasmodium yoelii yoelii	33X	350	36950824	188
Plasmodium yoelii yoelii	AR	350	70601400	360
Plasmodium yoelii yoelii	CN	350	22104211	112
Plasmodium yoelii nigeriensis	D	350	25861123	131
Plasmodium yoelii killicki	DG	350	13690524	69
Plasmodium yoelii cameronensis	EL	350	3308745	12.5
