## AdditionalFile4 for "*Plasmodium vinckei* genomes provide insights into the pan-genome and evolution of rodent malaria parasites"

### Sheet: non-nuclear genome assemblies
	Genomic features	P. vinckei vinckei CY	P. vinckei brucechwatti DB	P. vinckei lentum DE	P. vinckei petteri CR	P. vinckei subsp. EL
	Mitochondrial genome
	Genome Size (bps)	6003	5998	6006	6002	5999
	G+C content (%)	31.28	30.94	30.77	30.94	31.07
	Gaps within assembly	0	0	0	0	0
	Genes	3	3	3	3	3
	Apicoplast genome
	Genome Size (bps)	29543	29329	28571	12928	12754
	G+C content (%)	13.72	13.78	14.25	19.73	13.67
	Genes	28	24	24	4	9
	Gaps within assembly	1	1	3	5	0
