## AdditionalFile5 for "*Plasmodium vinckei* genomes provide insights into the pan-genome and evolution of rodent malaria parasites"

### Sheet: Structural variations
Chromosome	breakpoint 1	breakpoint 2	Chromosome	breakpoint 1	breakpoint 2	Type
PbANKA_chr08	21463	593843	PVVCY_chr10	47728	611054	reciprocal translocation
PbANKA_chr10	129512	486598	PVVCY_chr08	27076	443991	reciprocal translocation
PbANKA_chr14	428952	533051	PVVCY_chr14	427153	538156	inversion
PVLDE_chr05	24482	580173	PVPCR_chr13	1611316	2164122	reciprocal translocation
PVLDE_chr05	741117	891027	PVPCR_chr06	894643	1044976	reciprocal translocation
PVLDE_chr06	906846	974493	PVPCR_chr05	1261026	1330332	reciprocal translocation
PVLDE_chr13	1648789	2752311	PVPCR_chr05	78147	1099517	reciprocal translocation
