## AdditionalFile11 for "*Plasmodium vinckei* genomes provide insights into the pan-genome and evolution of rodent malaria parasites"

### Sheet: Transmission temperature
Parasite	Temperature	No. of oocysts on 8th day P.F	No. of oocysts on 15th day P.F	No. of sporozoites on 21st day P.F
PvsEL	21	2 to 3	2-3 (not mature)	none
	23	4 to 5	~140 (mature)	1 to 2
	26	~30	~50 (mature)	none
pvsEH	21	1 to 2	none	none
	23	~5	~50 (mature)	4
	26	~10	~60 (mature)	none
pvsEE	21	none	none	none
	23	~2	~120 (mature)	none
	26	~4	~55 (mature)	none

### Sheet: Genetic cross attempts
Attempt	Isolates	Gametocyte carrier/Host	Vector	Proportion in inoculum	Blood feed on day post-infection	Temperature	Midgut checked on day post-feed	Number of oocysts per midgut	Salivary glands dissected on day post-feed	Number of mosquitoes dissected	Sporozoites in salivary glands	Infective?
1	PvpCR + PvpBS	CBA mice, female, 6-8w old	Anopheles stephensi (reared at 24 C)	1:2	3	24	9	~2	16	110	not visible	no
					4	24	9	~5	16
2					3	24	12	0	16	50 to 60
						25.5	12	10 to 15	16
						27.5	12	10 to 15	16
						24 and 27*	12	2 to 10	16
3	PvsEL + PvsEH			1:1	3	25.5	12	~50	18	60 to 80	2 to 7	yes**
					4	25.5	12	~100	18			no
4					3	24	9	25 to 100	20			yes
					4	24	9	5 to 40	20			yes
	* 24 and 27 C were alternated in a 12 h cycle to mimic day/night temperatures
	** only pvsEH molecular markers detected in the progeny.

### Sheet: Primers
Primer Name	Sequence
PvsEL1.1_Fwd	tccttttctcatttttgtatcatt
PvsEL1.1_Rev	ttggaaaagagtttggact
PvsEL1.2_Fwd	acatctctcaatctaactattt
PvsEL1.2_Rev	agatgtagatactgtaaagaatca
PvsEL10.1_Fwd	cacgacaacttcaactatt
PvsEL10.1_Rev	agtattgtaactgttgttatcg
PvsEL10.2_Fwd	atattggtaacaatacgatgttt
PvsEL10.2_Rev	cttcatctttcacttgatcaatat
PvsEL11.1_Fwd	acaactctatagatttagaaaatgg
PvsEL11.1_Rev	gtggacgaagatataaagtga
PvsEL11.2_Fwd	cttgacattgtttattattttatgca
PvsEL11.2_Rev	atacaaaattggtaacaatttctct
PvsEL12.1_Fwd	tcacatgcaactttaaaaacag
PvsEL12.1_Rev	atgcaaaaaataaaactttaagtatatattc
PvsEL12.2_Fwd	atttaaagcctttttattttctatattatataa
PvsEL12.2_Rev	cgtaataattgcgtttgttatc
PvsEL13.1_Fwd	atgacaaaagtaaaaattaatagattac
PvsEL13.1_Rev	tactaatgatttcattggggc
PvsEL13.2_Fwd	atcattttttatatgcataagaagttt
PvsEL13.2_Rev	gagctggaggaaatctttat
PvsEL14.1_Fwd	catgtatattattttttgttaatgattcttc
PvsEL14.1_Rev	ttatgacatcttaaatatattgttacaaaaa
PvsEL14.2_Fwd	catattgtaacatagagaatgg
PvsEL14.2_Rev	aagtgatagtgcacgtaat
PvsEL2.1_Fwd	aatcggtagctagcca
PvsEL2.1_Rev	tttgtcatatacgatttttcttg
PvsEL2.2_Fwd	ttatgctatttttgaaatcttctaatt
PvsEL2.2_rev	caacaaaaacgggtgttat
PvsEL3.1_Fwd	atctacttcctttacagtgg
PvsEL3.1_Rev	ttgttgaaattgaggaggat
PvsEL3.2_Fwd	tgacgagaaacaaaataagg
PvsEL3.2_Rev	atatcgatgatcctattgataatg
PvsEL4.1_Fwd	tggaaatttaatatacataaaggagt
PvsEL4.1_Rev	gttcattatttgcagaaaaagac
PvsEL4.2_Fwd	tgaaaatgtagaaatgaaaaaagg
PvsEL4.2_Rev	aatatcatcatttcttctattagcat
PvsEL5.1_Fwd	taatagaactatgatctttttcaaatg
PvsEL5.1_Rev	ctagtttatcaataaatgtgtctg
PvsEL5.2_Fwd	ctataaattgataaactttttttaaatttgt
PvsEL5.2_Rev	aagaaaatcaaaaatggacacc
PvsEL6.1_Fwd	ttaatatatattttattaaaaaaactaaaattatcaaa
PvsEL6.1_Rev	tgatgaagtatcttttcaaataaatg
PvsEL6.2_Fwd	tttttaatggtaaaacaaatgaatataatac
PvsEL6.2_Rev	gttttcatttttgactatttcaaca
PvsEL7.1_Fwd	gttatattattactatcaaggtatttatattg
PvsEL7.1_Rev	aaagatgataccaatttgaatagc
PvsEL7.2_Fwd	gaggatcatcagaatataaatataataaat
PvsEL7.2_Rev	cagtttcacgtgtaagtac
PvsEL8.1_Fwd	ttttcgaattgatataattaaaagctt
PvsEL8.1_Rev	attttatgaatttcgatccattattt
PvsEL8.2_Fwd	tggatttcgaattttatttttg
PvsEL8.2_Rev	agtgatgatgctttgaaatt
PvsEL9.1_Fwd	aaacctctcaaatatatcagataaaaata
PvsEL9.1_Rev	cgatattaagtaaacatagagtattg
PvsEL9.2_Fwd	tatgatatagaaaatgtgcatgg
PvsEL9.2_Rev	gtccaaatttagcattttttacac
IIattB2r-gfpLuc.F	ggggacagctttcttgtacaaagtggcctgcagcccagcttaattc	Plasmid construction
IIattB3-gfpLuc.R	ggggacaactttgtataataaagttgggtacccatcgaaattgaagga	Plasmid construction
IIattB4-PV230p-3U.F	ggggacaactttgtatagaaaagttgtgacctatccttactcatgcacac	Plasmid construction
IIattB1r-ApaIStuI-PV230p-3U.R	ggggactgcttttttgtacaaacttggggccctaggcctcacacatatatatagataatgacaaagggaga	Plasmid construction
gfpLuc-seq.R1	atttccccgaaaagtg	Integration
gfpLuc-seq.R2	actgaaatccctggtaatc	Integration
gfpLuc-seq.R3	accatgtggtctctct	Integration
gfpLuc-seq.R4	caactccagtgaaaagt	Integration
gfpLuc-seq.F1	cgtcgtatgcagtga	Integration
